# Brinker regulates reciprocal outcomes of BMP signal between stem cells and differentiating cells

**DOI:** 10.1101/2025.09.14.676154

**Authors:** Samaneh Poursaeid, Jeffrey P Gamer, Mayu Inaba

## Abstract

*Drosophila* male germline stem cells (GSCs) reside at the testis tip, surrounding a cluster of niche cells known as the hub. Bone Morphogenetic Protein (BMP) ligands secreted from the hub exert both contact-dependent and -independent effects. In close proximity to the niche, BMP signaling maintains stem cells by suppressing transcription of the key differentiation factor Bag of Marbles (Bam). In contrast, the diffusible fraction of BMP promotes differentiation of cells by activating bam. How a single signaling pathway produces such opposing outcomes has remained unclear. Here, we show that the diffusible BMP fraction induces bam transcription by repressing the transcriptional repressor Brinker (Brk). We further found that *brk* mRNA displays a highly heterogeneous expression pattern within interconnected spermatogonia, suggesting that Brk may prime cell fate in a subset of transit-amplifying cells, helping to preserve a population poised for dedifferentiation while maintaining other cells for differentiation. Our findings propose a model in which a single niche-derived factor modulates reciprocal outcomes inside versus outside the niche, which is essential for the tissue homeostasis. Given the broad use of BMP signaling across stem cell niches, this mechanism may represent a general strategy to ensure correct balance between self-renewal and differentiation of stem cells.
