## Supplementary material for "Brinker regulates reciprocal outcomes of BMP signal between stem cells and differentiating cells": Sourcedata_1

### Sheet: Fig2D
		bam-mGL intensity (a.u)		4-cell	4-cell	4-cell	8-16 cell SG	8-16 cell SG	8-16 cell SG
				Control	bamGal4>Brk	BamGal4>Brk RNAi	Control	bamGal4>Brk	BamGal4>Brk RNAi
			N= Cyst	n=108	n=38	n=40	n=439	n=144	n=98
				Control	BamGal4>Brk	BamGal4>Brk RNAi	Control	BamGal4>Brk	BamGal4>Brk RNAi
				5.9445	4.066	16.929	25.1195	16.457	21.149
				5.2055	4.224	12.698	26.1675	16.383	22.833
				18.094	12.3775	18.222	22.3045	12.162	23.877
				17.176	8.0205	16.02	17.4305	11.425	20.543
N= Testis	Control=59			16.39	16.3525	12.528	17.8645	14.767	28.82
	BamGal4>Brk=33			16.801	14.379	21.298	23.9865	28.6235	27.338
	BamGal4>BrkrRNAi=27			17.33	20.315	22.773	17.907	28.6415	26.821
				13.236	7.9945	13.105	18.551	29.7505	22.271
				18.097	11.0445	13.223	16.946	33.3815	37.233
				12.735	10.072	9.884	17.105	38.122	22.266
				7.2605	14.634	10.331	19.968	34.814	33.887
				6.145	9.442	13.574	18.67	40.041	35.156
				6.502	13.242	19.518	32.894	32.238	36.842
				19.025	5.809	18.141	27.055	26.702	41.555
				19.993	6.75133	13.573	24.334	16.1565	30.269
				19.222	6.73533	18.038	19.511	14.1685	33.448
				21.471	6.95633	13.897	25.929	9.2565	28.85
				22.044	5.0095	15.648	19.17	11.5195	43.971
				11.987	4.2725	14.847	26.357	13.4545	31.338
				16.414	7.726	13.412	25.727	34.214	29.858
				14.359	5.018	14.737	22.883	27.816	34.941
				16.245	5.555	13.326	31.484	39.21	24.859
				10.276	6.648	18.984	20.87	28.831	24.708
				10.115	3.919	33.485	18.891	17.074	26.486
				8.24	3.171	31.267	22.277	13.128	26.852
				16.485	7.614	35.485	25.434	16.887	37.816
				17.439	6.243	22	21.488	19.723	30.866
				21.615	13.308	28	33.312	24.674	20.049
				20.349	15.346	23	17.319	19.709	27.567
				12.635	17.974	30	26.601	24.506	32.27
				16.088	21.83	36.87	18.097	29.327	23.681
				20.114	17.574	31.0385	16.241	21.367	19.584
				12.179	17.364	22.2045	20.16	17.007	29.794
				13.975	18.111	22.39	21.841	38.884	35.779
				12.416	17.36	29.39	14.8375	7.70333	38.002
				18.158	17.51	34.256	17.7725	12.5583	46.889
				19.108	22.306	35.273	13.6945	11.4543	25.879
				22.082	20.715	35.84	10.4765	11.4653	41.296
				16.46		44.84	18.5085	11.4453	36.515
				16.92		35	14.3555	7.56	31.648
				23.941			25.0835	4.024	35.732
				22.542			18.6245	5.657	43.49
				12.419			20.9595	4.592	40.048
				14.692			16.4585	7.2455	39.198
				7.515			17.1565	7.3205	42.375
				23.899			17.569	8.1795	38.178
				16.177			11.324	9.9775	44.338
				14.945			15.354	8.9195	50.089
				18.928			33.023	9.893	44.53
				16.512			37.298	12.252	59.816
				14.854			39.21	9.483	55.826
				9.727			37.645	8.864	77.964
				15.057			28.043	8.551	76.406
				13.694			30.843	10.056	71.019
				16.288			28.322	7.898	63.496
				23.184			30.955	13.211	58.21
				15.629			23.53	12.91	45.156
				15.51			19.877	12.319	51.781
				12.503			32.259	10.525	41.199
				11.925			47.685	9.179	55.137
				9.836			38.043	7.981	83.88
				18.131			33.926	11.751	97.556
				14.36			50.121	9.505	78.554
				16.326			35.004	24.408	76.659
				19.529			42.823	14.994	79.342
				11.329			58.068	29.516	69.283
				17.23			61.702	28.36	67.607
				24.768			61.165	34.932	77.661
				16.171			24.031	15.646	55.78
				22.223			24.031	24.064	51.793
				26.056			32.589	28.265	44.456
				15.4515			36.594	17.392	77.0305
				21.2225			30.406	27.118	75.9655
				21.665			24.811	20.772	84.4045
				21.975			27.765	19.109	69.5985
				19.566			31.969	16.767	43.5645
				22.756			35.644	18.119	60.7805
				25.5085			35.644	15.914	48.8215
				25.5085			44.976	21.332	57.1285
				16.16			37.728	26.284	50.2225
				16.564			35.6	23.835	56.0715
				19.519			39.786	28.497	52.628
				19.694			31.702	23.652	65.432
				25.462			23.406	22.478	66.378
				26.892			21.009	13.062	64.564
				20.603			24.647	26.299	65.532
				18.355			29.476	23.81	73.58
				13.87			27.431	25.218	63.449
				19.245			29.993	19.744	82.185
				17.298			28.89	15.957	76.125
				19.832			23.1	42.551	86.53
				24.759			25.62	33.696	63.042
				23.464			26.907	27.96	82.134
				18.15			17.237	33.913	117.281
				20.4385			29.993	38.309	102.113
				19.7645			28.89	24.878	105.657
				16.6195			23.1	24.047	82.419
				16.1905			25.62	22.171	94.965
				16.0025			26.907	26.501
				22.072			17.237	20.815
				22.761			18.594	28.915
				23.462			11.562	29.509
				23.82			15.862	31.076
				14.923			18.794	38.133
				21.259			16.654	40.152
				18.552			13.868	39.693
				19.305			22.017	22.351
				22.135			24.432	37.752
							24.638	36.756
							25.482	28.598
							28.114	21.436
							11.199	19.643
							11.199	23.221
							19.892	40.96
							15.092	44.304
							10.224	42.334
							18.341	35.932
							18.288	31.077
							19.793	38.565
							19.826	37.741
							13.603	21.934
							23.454	25.654
							21.273	27.694
							31.905	38.605
							29.055	30.53
							28.05	32.852
							30.809	34.537
							33.592	35.582
							34.812	22.791
							38.249	27.602
							33.139	23.067
							37.126	34.155
							37.126	32.052
							42.967	40.906
							34.788	33.694
							44.102	31.173
							23.072	21.193
							22.569	23.412
							22.901	31.305
							24.941	26.235
							16.919	20.979
							34.668	32.998
							44.199	21.621
							39.451	21.757
							36.83
							32.015
							28.905
							24.793
							31.778
							17.23
							21.225
							25.422
							18.496
							25.969
							27.788
							26.161
							30.194
							23.96
							36.507
							45.231
							36.663
							31.875
							26.62
							26.777
							30.192
							26.747
							30.133
							32.395
							37.272
							25.721
							31.273
							38.771
							29
							32.616
							36.549
							32.696
							30.383
							26.093
							30.769
							32.199
							47.262
							32.794
							28.787
							38.806
							32.056
							29.328
							33.277
							21.951
							22.623
							37.639
							41.556
							40.297
							23.43
							41.435
							21.729
							26.915
							28.384
							31.827
							23.604
							22.676
							42.509
							30.102
							27.372
							28.522
							27.148
							28.228
							28.687
							31.138
							24.743
							30.747
							34.422
							26.211
							23.368
							31.082
							18.836
							18.744
							15.233
							22.786
							21.698
							22.82
							19.601
							46.894
							44.927
							62.198
							47.341
							48.844
							34.272
							29.732
							28.142
							28.937
							23.755
							31.939
							40.817
							22.044
							16.167
							19.661
							15.172
							21.794
							16.614
							22.209
							15.106
							20.491
							16.865
							16.783
							25.127
							32.134
							25.243
							24.263
							17.329
							20.405
							24.343
							19.529
							19.239
							30.35
							19.867
							22.893
							20.802
							38.093
							48.559
							48.264
							39.185
							33.143
							32.6
							30.846
							25.834
							30.548
							34.324
							26.165
							34.084
							40.928
							30.842
							38.596
							39.958
							38.411
							24.499
							50.134
							39.116
							35.791
							33.732
							26.937
							22.418
							26.904
							16.952
							23.046
							20.866
							23.995
							26.129
							25.22
							20.441
							18.085
							16.93
							25.186
							18.381
							17.381
							32.517
							37.106
							31.215
							30.067
							30.027
							20.722
							30.61
							34.121
							27.788
							22.15
							18.453
							22.491
							20.879
							33.013
							24.872
							38.709
							48.197
							37.549
							34.927
							36.321
							35.604
							39.72
							31.84
							37.142
							42.757
							34.309
							44.263
							45.368
							47.254
							42.009
							25.6375
							22.2675
							20.6285
							25.4425
							27.7135
							34.5495
							35.5615
							41.6735
							25.8635
							37.48
							36.679
							34.052
							30.117
							29.212
							36.228
							35.088
							25.556
							27.996
							25.488
							27.113
							24.335
							31.777
							31.0635
							38.6925
							41.9565
							44.5015
							44.5015
							22.405
							38.169
							24.057
							26.798
							34.768
							35.249
							28.726
							32.89
							28.375
							33.506
							31.864
							31.846
							30.063
							37.042
							36.391
							33.124
							36.746
							41.489
							48.106
							43.398
							48.451
							42.186
							47.205
							41.515
							40.729
							41.616
							36.177
							51.715
							55.873
							49.637
							58.572
							47.715
							42.432
							40.585
							59.918
							52.672
							34.783
							37.929
							39.905
							57.732
							53.799
							49.125
							27.788
							22.984
							21.771
							22.618
							27.711
							32.876
							40.898
							31.021
							23.953
							25.682
							25.076
							27.59
							29.673
							28.457
							33.203
							34.525
							37.696
							38.334
							33.39
							30.477
							22.1925
							22.6825
							26.0375
							27.0355
							34.1365
							34.3585
							28.9105
							32.397
							35.666
							36.67
							33.413
							31.957
							36.094
							34.711
							31.907
							33.185
							36.114
							28.212
							25.235
							32.344
							28.453
							29.959
							31.465
							45.459
							34.497
							26.694

### Sheet: Fig2H
	bam (mut2)-mGL intensity (a.u)
					4-cell			8-16 cell SG
				N= Testi #	n=91	n=34	n=118	n=98	n=59	n=103
					control	BamGal4>BrOP	BamGal4>brk RNAi	control	BamGal4>BrOP	BamGal4>brk RNAi
					19.933	20.617	26.65	15.41	15.032	17.565
					18.549	22.851	21.807	12.655	15.832	19.545
					20.653	20.285	21.782	13.865	12.224	16.204
	N= Testis	Control=32			24.413	18.0143	24.527	14.17	17.639	19.594
		BamGal4>Brk=12			23.75	23.9513	23.734	16.84	14.7963	19.253
		BamGal4>BrkrRNAi=21			21.01	19.1543	23.201	12.129	13.3873	17.605
					20.469	19.4243	22.841	13.512	15.9683	16.19
					16.741	24.3795	24.418	15.497	13.4363	20.322
					18.5	28.9945	20.579	14.987	10.0693	15.859
					19.818	23.1265	17.43	14.778	22.5195	19.6403
					23.372	28.5095	19.035	13.042	22.1175	14.7193
					26.031	25.2305	18.215	16.061	23.8925	19.8853
					18.192	18.3685	19.776	14.33	19.9715	19.0893
					22.591	25.344	20.92	15.816	17.0785	19.5383
					21.632	31.126	23.0513	16.303	17.8445	18.2713
					19.287	30.386	27.7663	21.793	12.5835	17.1373
					18.11	23.723	21.7823	17.058	16.2415	15.0823
					19.124	19.343	20.0383	22.261	21.813	11.9443
					24.851	23.539	14.9743	15.176	20.444	15.7113
					28.416	19.253	15.95	11.868	23.202	15.7113
					28.052	21.281	14.345	23.628	22.57	15.2883
					28.743	23.337	14.291	19.891	22.435	20.3603
					24.188	20.041	13.59	21.645	19.912	18.5993
					29.645	18.467	18.398	12.772	22.572	15.2743
					18.431	18.654	15.598	12.202	19.236	17.0753
					20.494	19.354	11.57	16.106	17.251	15.6733
					19.02	19.698	15.625	24.943	15.004	13.013
					22.001	20.124	13.709	21.169	14.47	14.067
					22.326	18.191	18.319	20.258	17.326	12.791
					28.506	24.327	15.41	21.497	15.073	13.67
					27.592	20.875	16.47	14.765	13.706	17.802
					15.761	25.935	15.038	17.537	13.514	14.236
					23.036	26.266	13.813	23.62	15.669	11.651
					20.838	23.329	11.761	19.863	12.424	15.264
					25.656		12.871	21.596	17.941	15.923
					20.176		15.194	21.514	13.638	11.271
					31.598		14.146	17.998	18.672	18.625
					31.089		11.086	17.55	16.733	15.031
					31.418		12.14	14.865	15.804	14.908
					23.814		11.683	12.612	14.789	14.52
					18.074		14.483	16.528	15.268	14.066
					15.178		14.927	11.411	13.227	11.367
					15.932		16.601	15.102	21.33	13.141
					21.711		16.955	18.615	19.207	12.102
					18.762		14.519	15.342	25.521	14.455
					19.569		15.927	16.722	25.991	15.78
					17.438		11.991	16.386	24.468	16.511
					18.244		23.4785	14.206	24.542	16.269
					16.765		20.2305	15.226	17.459	14.798
					22.864		17.2495	10.96	20.689	16.995
					22.734		20.0605	12.133	14.518	19.7645
					22.086		19.6935	11.832	15.119	15.6775
					18.094		18.54	11.41	16.731	15.9705
					19.109		22.154	10.317	16.703	15.7255
					18.436		20.612	12.053	18.701	15.8785
					19.597		22.519	12.96	16.884	15.7255
					30.805		20.683	20.245	17.879	15.1925
					29.285		20.52	11.764	20.977	17.743
					20.802		18.883	15.509	18.077	17.999
					21.753		20.501	14.746		17.999
					18.981		24.743	18.165		14.147
					22.567		14.905	23.417		16.606
					24.171		17.713	19.292		20.175
					22.938		22.021	23.07		17.699
					25.214		23.803	23.172		23.419
					14.5455		17.159	26.21		15.924
					12.7595		12.757	19.555		17.637
					11.4035		18.271	20.315		18.798
					12.2205		12.156	22.15		16.288
					15.2695		35.093	14.519		12.673
					19.2415		43.224	13.392		11.132
					14.4235		45.753	24.561		30.146
					20.077		36.18	21.46		30.477
					22.312		42.299	20.426		24.323
					14.9305		43.94	12.3335		25.587
					17.1655		38.711	10.2725		29.494
					18.526		31.592	10.1495		19.188
					15.896		32.109	10.8345		20.726
					15.778		31.474	20.165		22.942
					17.082		29.266	15.663		21.605
					15.06		28.696	18.835		26.188
					18.495		34.252	14.272		28.719
					14.629		31.912	15.0185		26.188
					15.343		29.523	10.5165		28.719
					15.083		28.406	13.6885		17.707
					15.569		32.89	14.664		16.788
					14.26		23.605	15.102		20.853
					14.465		31.489	15.506		20.443
					15.068		46.797	13.288		20.127
					17.268		48.093	15.155		21.019
					18.816		40.46	14.696		18.758
							46.797	12.828		17.018
							48.093	11.082		17.585
							40.46	11.335		18.58
							16.918	16.223		16.114
							19.698	12.158		15.579
							14.749	13.183		18.059
							14.04	11.101		13.468
							15.918			21.235
							17.458			17.133
							17.367			19.534
							16.27			18.159
							20.037			22.434
							20.469
							14.68
							16.198
							24.488
							17.818
							16.59
							12.256
							22.455
							21.67
							21.456
							22.403
							20.067
							19.134
							26.988
							20.481

### Sheet: Fig2L
				4-cell SG			8-16 cell SG
		bam mRNA (dot#/plane)		n=81	n=61	n=58	n=126	n=115	n=47
				Control	NosGal4>Brk	NosGal4>brkRNAi	Control	NosGal4>Brk	NosGal4>brkRNAi
				16	17	20	15	15	22
				13	17	18	23	13	17
				21	16	23	16	15	23
	N= Testis	Control=20		18	18	18	14	14	25
		BamGal4>Brk=13		6	12	15	13	16	21
		BamGal4>BrkrRNAi=21		15	7	17	14	15	28
				18	5	12	11	9	18
				10	5	14	13	8	19
				9	14	16	27	12	16
				20	10	12	24	12	24
				17	15	14	18	15	25
				15	13	18	12	15	21
				22	10	14	10	16	33
				21	6	22	18	8	23
				14	8	18	16	6	20
				19	10	16	27	11	27
				15	6	17	13	14	21
				14	8	22	11	10	18
				17	9	19	15	12	23
				13	12	16	12	18	34
				11	8	15	15	13	26
				13	9	18	26	14	23
				9	4	19	25	12	38
				16	13	19	29	13	21
				8	14	16	29	14	25
				19	17	16	24	13	31
				20	10	12	20	7	21
				13	5	11	21	11	21
				15	9	12	14	8	18
				14	9	12	21	21	22
				14	15	18	15	18	25
				16	7	14	19	24	29
				13	3	12	20	13	20
				9	6	18	16	14	21
				18	8	14	16	16	17
				7	8	24	20	16	18
				18	10	11	16	18	29
				16	11	18	16	10	22
				20	8	16	21	16	33
				15	7	20	19	15	21
				18	12	17	22	10	19
				17	10	20	16	8	17
				15	21	15	24	13	27
				12	4	15	25	16	21
				16	15	15	20	15	20
				13	7	15	24	7	27
				12	9	20	26	12	21
				14	7	28	22	18
				4	10	24	20	11
				8	16	19	17	11
				14	10	12	21	12
				13	4	12	23	16
				15	9	23	26	11
				2	12	25	23	10
				20	3	25	27	14
				14	9	18	18	19
				9	7	14	22	16
				15	6	13	25	8
				4	4		20	7
				5	5		24	17
				12	14		17	15
				8			15	22
				11			19	22
				12			23	17
				13			25	18
				17			26	19
				12			18	19
				12			16	20
				20			23	15
				14			21	19
				21			27	14
				14			18	15
				18			17	17
				12			21	13
				12			23	24
				10			24	13
				7			24	10
				12			25	10
				18			14	10
				21			16	11
				14			20	14
							18	11
							14	11
							19	11
							18	10
							18	5
							14	10
							19	10
							17	4
							28	14
							13	13
							18	15
							15	10
							19	11
							11	14
							18	8
							26	10
							17	20
							15	12
							16	16
							13	8
							19	10
							16	12
							16	14
							20	8
							20	11
							15	6
							17	6
							17	5
							22	6
							27	7
							12	4
							25	11
							18	9
							16	10
							16
							10
							15
							12
							16
							8
							10
							8
							11
							15
							13

### Sheet: Fig3D
		SG percentage in each 8-cell SG with expressing > 5 brk mRNA dot/plane
			8-cell SG
		n=8-CELL SG #	n=30	n=25	n=20
			Control	bamGal4>SaxRNAi	BamGal4>Mad RNAi
			22.2222	75	62.5
			16.6667	80	50
			50	80	50
			50	77.7778	50
			14.2857	83.3333	83.3333
			71.4286	72.7273	55.5556
			40	33.3333	75
			42.8571	50	50
				62.5	42.8571
			33.3333	50	42.8571
			42.8571	80	66.6667
			63.6364	57.1429	50
			42.8571	88.8889	57.1429
			55.5556	37.5	25
			20	66.6667	40
			42.8571	71.4286	25
			25	57.1429	75
			50	42.8571	62.5
			30	33.3333	42.8571
			28.5714	71.4286	57.1429
			33.3333	50
			33.3333	57.1429
			40	71.4286
			25	40
			25	66.6667
			40
			16.6667
			25
			33.3333
			66.6667

### Sheet: Fig4A
		GSC # over time in BamGal4>brkRNAi		Day0		Day7		Day14		Day21
			# testis	n=37	n=24	n=29	n=43	n=28	n=32	n=19	n=23
				Control	BamGal4>brk RNAi	Control	BamGal4>brk RNAi	Control	BamGal4>brk RNAi	Control	BamGal4>brk RNAi
				9	8	12	9	7	8	12	7
				14	8	10	6	5	6	11	0
				14	11	5	9	10	6	9	7
				8	13	7	9	6	8	3	7
				7	11	9	6	8	7	5	12
				9	8	8	8	12	7	6	6
				14	10	12	8	11	9	6	4
				10	7	12	10	4	6	5	4
				8	9	12	7	7	7	5	4
				7	8	7	8	2	7	7	5
				9	6	6	11	5	11	5	6
				9	5	5	5	7	6	10	6
				11	7	9	8	7	8	11	4
				12	10	9	5	10	9	10	8
				10	7	9	6	5	4	10	3
				11	8	7	7	11	6	9	4
				9	14	6	11	12	10	9	6
				10	10	8	5	11	4	10	7
				12	12	9	16	10	10	5	7
				9	11	7	5	8	10		8
				11	8	7	9	6	13		5
				11	7	9	10	9	6		8
				13	12	8	8	7	12		4
				9	9	11	10	7	10
				12		5	8	11	6
				10		8	11	3	8
				8		8	13	9	7
				10		10	8	6	10
				12		9	11		4
				10			8		4
				7			10		3
				13			4		10
				11			13
				11			9
				13			11
				8			12
				12			11
							5
							11
							11
							7
							7
							11

### Sheet: Fig4B
		GSC # over time in NosGal4>brkRNAi		Day0		Day7		Day14		Day21
			# testis	n=15	n=15	n=24	n=23	n=16	n=15	n=20	n=23
				Control	nosGal4>BrkRNAi	Control	nosGal4>BrkRNAi	Control	nosGal4>BrkRNAi	Control	nosGal4>BrkRNAi
				7	6	4	5	6	4	6	4
				5	10	5	9	7	6	8	4
				10	11	6	5	6	7	6	5
				11	12	5	5	7	6	7	1
				6	6	4	5	4	5	8	6
				7	6	5	6	5	5	7	3
				6	11	7	4	6	5	5	6
				8	5	6	4	7	5	9	6
				5	8	3	6	6	3	10	0
				6	8	3	5	6	4	7	4
				6	9	5	2	7	8	5	4
				5	7	7	5	7	5	10	7
				7	7	6	6	3	9	10	5
				5	5	7	5	11	6	6	4
				8	9	7	2	10	10	7	8
						5	4	7		7	5
						8	4			6	3
						4	3			3	5
						6	1			3	6
						6	6			6	4
						6	2				9
						5	2				9
						11	5				8
						7

### Sheet: Fig4C
		GSC # over time in BamGal4>brkOE		Day0		Day7		Day14		Day21
			# testis	n=37	n=29	n=23	n=43	n=28	n=19	n=16	n=16
				control	BamGal4>BrkOE	control	BamGal4>BrkOE	control	BamGal4>BrkOE	control	BamGal4>BrkOE
				9	6	12	4	7	8	12	5
				14	6	10	7	5	6	11	3
				14	7	5	9	10	6	9	5
				8	8	7	9	6	9	3	5
				7	7	9	4	8	8	5	3
				9	8	8	9	12	3	6	5
				14	6	12	9	11	9	6	5
				10	8	12	9	4	8	5	5
				8	5	12	8	7	7	5	4
				7	3	7	8	2	6	7	6
				9	6	6	6	5	6	5	5
				9	5	5	8	7	6	10	7
				11	5	9	7	7	6	11	5
				12	6	9	11	10	10	10	6
				10	6	9	9	5	7	10	8
				11	6	7	9	11	7	9	3
				9	7	6	4	12		9
				10	7	8	8	11		10
				12	6	9	7	10		5
				9	7	7	6	8
				11	9	7	9	6
				11	3	9	10	9
				13	10	8	12	7
				9		11	10	7
				12		5	7	11
				10		8	8	3
				8		8	7	9
				10		10	5	6
				12		9	8
				10			6
				7			6
				13			6
				11			7
				11			7
				13			8
				8			8
				12			7
							4
							2
							10
							6
							7
							11

### Sheet: Fig4D
			GSC # over time in NosGal4>brkOE		Day0		Day7		Day14		Day21
				# testis	n=15	n=11	n=24	n=10	n=16	n=23	n=20	n=21
					Control	nosGal4>Brk-OE	Control	nosGal4>Brk-OE	Control	nosGal4>Brk-OE	Control	nosGal4>Brk-OE
					7	5	4	5	6	2	6	4
					5	6	5	2	7	4	8	8
					10	7	6	4	6	3	6	5
					11	5	5	4	7	3	7	5
					6	3	4	3	4	3	8	4
					7	6	5	1	5	5	7	4
					6	5	7	6	6	6	5	4
					8	6	6	2	7	6	9	2
					5	4	3	2	6	7	10	7
					6	8	3	5	6	6	7	5
					6	7	5		7	5	5	5
					5		7		7	5	10	4
					7		6		3	5	10	4
					5		7		11	5	6	3
					8		7		10	6	7	4
							5		7	1	7	5
							8			1	6	5
							4			2	3	5
							6			6	3	9
							6			1	6	4
							6			6		6
							5			6
							11			4
							7
